# Lignin-based resistance to *Cuscuta campestris* parasitism in Heinz resistant tomato cultivars

**DOI:** 10.1101/706861

**Authors:** Min-Yao Jhu, Moran Farhi, Li Wang, Richard N. Philbrook, Michael S. Belcher, Hokuto Nakayama, Kristina S. Zumstein, Steven D. Rowland, Mily Ron, Patrick M. Shih, Neelima R. Sinha

## Abstract

*Cuscuta* species (dodders) are agriculturally destructive parasitic angiosperms. These parasitic plants use haustoria as physiological bridges to extract nutrients and water from hosts. *Cuscuta campestris* has a broad host range and wide geographical distribution. While some wild tomato relatives are resistant, cultivated tomatoes are generally susceptible to *C. campestris* infestations. However, some specific Heinz tomato hybrid cultivars exhibit resistance to dodders in the field, but their defense mechanism was unknown. Here, we discovered that the stem cortex in these resistant lines responds with local lignification upon *C. campestris* attachment, preventing parasite entry into the host. *LIF1* (*Lignin Induction Factor 1*, an *AP2*-like transcription factor), *SlMYB55*, and *CuRLR1* (*Cuscuta R-gene for Lignin-based Resistance 1*, a *CC-NBS-LRR*) are identified as crucial factors conferring host resistance by regulating lignification. *SlWRKY16* is upregulated upon *C. campestris* infestation and acts as a negative regulator of *LIF1* function. Intriguingly, *CuRLR1* may play a role in signaling or function as a receptor for receiving *Cuscuta* signals or effectors to regulate lignification-based resistance. In summary, these four regulators control the lignin-based resistance response, preventing *C. campestris* from parasitizing these resistant tomatoes. This discovery provides a foundation for investigating multilayer resistance against *Cuscuta* species and has potential for application in other essential crops attacked by parasitic plants.

**One-sentence summary:** Four key regulators confer lignin accumulation in the tomato stem cortex to block *C. campestris* host penetration upon infection.
