## Supplemental Data Set 2 for "Lignin-based resistance to *Cuscuta campestris* parasitism in Heinz resistant tomato cultivars"

### Sheet: upH9553_onelib_with_annotation
Note: color labeled genes are the focused candidate genes in this research.
itag	log2FoldChange	pvalue	padj	Annotation
Solyc02g079020	1.34225	0.00026692	0.0654304	B3 domain-containing protein (AHRD V3.3 *-* W9QZ54_9ROSA)
Solyc04g009110	3.39671	0.000631297	0.0884289	Nbs-lrr resistance protein (AHRD V3.3 *** A0A061FZT5_THECC)
Solyc10g044680	3.43662	0.000100451	0.0501269	R2R3MYB transcription factor 55
Solyc01g107590	1.71693	0.000824199	0.0958818	Cinnamyl alcohol dehydrogenase (AHRD V3.3 *** C1IC55_ GOSHI)
Solyc01g107910	1.78264	0.000225373	0.0592381	Caffeoyl CoA O-methyltransferase (AHRD V3.3 *** A0A0S2UWA5_PETHY)
Solyc03g097170	3.27991	0.000157525	0.0536158	Cinnamoyl-CoA reductase putative (AHRD V3.3 *** B9S247_RICCO)
Solyc05g052340	7.01746	0.000438974	0.0779216	Laccase (AHRD V3.3 *** K4C1R5_SOLLC)
Solyc09g010990	5.96689	0.000471535	0.079585	Laccase (AHRD V3.3 *** M1AHK0_SOLTU)
Solyc10g085090	4.37122	0.000116584	0.050608	Laccase (AHRD V3.3 *** P93366_TOBAC)
Solyc01g006690	1.342	0.000708355	0.0938371	DNA double-strand break repair rad50 ATPase (AHRD V3.3 *** A0A061GZ54_THECC)
Solyc01g010970	1.97139	0.00033805	0.0689622	Ar GOnaute7
Solyc01g065570	6.71913	3e-06	0.00685793	LOW QUALITY:DnaJ-domain-containing protein (AHRD V3.3 *** F4JC50_ARATH)
Solyc01g073680	1.06954	0.000208378	0.0577306	Lipid transfer protein (AHRD V3.3 *** A0A072TPI6_MEDTR)
Solyc01g080200	1.24514	0.000833584	0.096127	Mediator of RNA polymerase II transcription subunit 33A (AHRD V3.3 *** MD33A_ARATH)
Solyc01g090870	4.25064	0.000233028	0.0592381	Transcription repressor OFP17 (AHRD V3.3 *** OPF17_ARATH)
Solyc01g098650	1.17505	0.000327036	0.0689622	NA
Solyc01g106830	1.7134	0.000906269	0.0989593	Phytosulfokines 3 (AHRD V3.3 *** W9QZQ5_9ROSA)
Solyc01g110110	1.89995	0.000424393	0.0776887	Cysteine proteinase (AHRD V3.3 *** C0KIY3_SOLLC)
Solyc02g066830	1.59301	2.08e-06	0.00536124	Nuclear transport factor 2 family protein with RNA binding domain isoform 2 (AHRD V3.3 *** A0A061EH36_THECC)
Solyc02g068400	2.30303	0.00025399	0.0630109	Pectin lyase-like superfamily protein (AHRD V3.3 *** AT4G20050.5)
Solyc02g072080	1.57628	0.000740653	0.0948418	U-box domain-containing protein 17 (AHRD V3.3 *** A0A0B2ST26_GLYSO)
Solyc02g072210	3.50993	1.41e-05	0.0170406	LOW QUALITY:DUF1685 family protein (AHRD V3.3 *** A0A072V475_MEDTR)
Solyc02g072220	3.81498	5.17e-07	0.00212891	LOW QUALITY:DUF1685 family protein (AHRD V3.3 *** A0A072V475_MEDTR)
Solyc02g072240	3.04171	0.000609325	0.0877625	cellulose synthase family protein (AHRD V3.3 *** AT4G18780.1)
Solyc02g079010	2.11335	0.000712302	0.0938371	Cotton fiber expressed protein (AHRD V3.3 *** A0A109Y892_ GOSBA)
Solyc02g080110	2.1217	0.000506647	0.0830291	Transmembrane protein putative (AHRD V3.3 *** A0A072VQK9_MEDTR)
Solyc02g088320	2.44736	0.000168213	0.0536158	NA
Solyc02g091180	4.41679	0.000455588	0.0795002	LOW QUALITY:DUF4228 domain protein (AHRD V3.3 *** G7IAV0_MEDTR)
Solyc03g007380	5.88247	0.000541299	0.0870773	WRKY transcription factor 52
Solyc03g034100	1.94784	0.000282411	0.0676178	ovate family protein 6
Solyc03g082470	2.85405	0.000214659	0.0581038	Receptor-like protein kinase (AHRD V3.3 *** M8BN66_AEGTA)
Solyc03g095370	3.83704	3.61e-05	0.0284339	NA
Solyc03g111100	4.87225	0.000602032	0.0877625	LOW QUALITY:AtIII18x5-like protein (AHRD V3.3 *** AT3G48510.1)
Solyc03g113850	3.57897	3.37e-06	0.00692928	LOW QUALITY:Transducin/WD40 repeat-like superfamily protein (AHRD V3.3 *** A0A061FTT2_THECC)
Solyc03g118740	1.10057	0.000781541	0.0948418	SlPIN1
Solyc03g120290	1.36383	0.000726825	0.0941262	thionin-like protein (AHRD V3.3 *** AT1G12663.1)
Solyc04g054760	1.77681	0.000199568	0.0576421	senescence-associated family protein (DUF581) (AHRD V3.3 *** AT1G22160.1)
Solyc04g077190	1.58814	0.00014119	0.0513491	Endo-1 4-beta-xylanase A (AHRD V3.3 *** A0A0B2QB53_GLYSO)
Solyc04g078990	3.39573	0.000799393	0.0951462	Hexosyltransferase (AHRD V3.3 *** K4BUY3_SOLLC)
Solyc04g081240	1.05488	0.000858985	0.096127	NA
Solyc05g006330	1.21447	3.73e-05	0.0284339	NA
Solyc05g007580	2.17819	0.000883593	0.0983145	ZF-HD homeobox domain-containing protein (AHRD V3.3 *** A4UV09_SOLTU)
Solyc05g008670	4.93062	0.000232606	0.0592381	Zinc finger transcription factor 36
Solyc05g009010	1.90559	0.000775607	0.0948418	NA
Solyc05g052400	5.18298	0.000375454	0.074275	NA
Solyc05g052550	3.08409	0.000854663	0.096127	NA
Solyc05g053620	6.23817	0.000932354	0.0989593	F-box protein PP2 (AHRD V3.3 *** A0A059PC27_CICAR)
Solyc05g054590	2.22065	0.000338263	0.0689622	UDP-glucuronate decarboxylase 1 (AHRD V3.3 *** Q6IVK5_TOBAC)
Solyc05g055080	6.50695	0.0003381	0.0689622	LOW QUALITY:P-loop containing nucleoside triphosphate hydrolases superfamily protein (AHRD V3.3 --* AT4G13030.3)
Solyc06g005110	1.19794	0.000323302	0.0689622	NA
Solyc06g008560	2.23759	0.000404792	0.0754716	ternary complex factor MIP1 leucine-zipper protein (Protein of unknown function DUF547) (AHRD V3.3 *** AT2G39690.1)
Solyc06g036790	4.62116	5.77e-05	0.0360334	NA
Solyc06g050920	2.97337	0.000455122	0.0795002	Trichome birefringence-like protein (AHRD V3.3 *** G7K771_MEDTR)
Solyc06g051220	3.69842	0.000171801	0.0536158	NA
Solyc06g054640	2.76164	0.00077693	0.0948418	DUF506 family protein (AHRD V3.3 *** G7LD84_MEDTR)
Solyc06g060010	2.54384	0.000154708	0.0536158	Terpene synthase (AHRD V3.3 *** G5CV42_SOLLC)
Solyc06g061020	2.56702	0.000129	0.050608	SBP (S-ribonuclease-binding protein) family protein (AHRD V3.3 *** G7JYN7_MEDTR)
Solyc06g066170	1.43833	0.000617782	0.0877625	Isoflavone reductase homolog (AHRD V3.3 *** IFRH_LUPAL)
Solyc06g073970	2.64961	0.000465782	0.079585	core-2/I-branching beta-1 6-N-acetylglucosaminyltransferase family protein (AHRD V3.3 *** AT3G52060.1)
Solyc06g074540	1.72508	0.000120591	0.050608	Phytosulfokine 3 putative (AHRD V3.3 *** A0A061ESV9_THECC)
Solyc06g074620	2.87578	0.000332362	0.0689622	basic helix-loop-helix (bHLH) DNA-binding superfamily protein (AHRD V3.3 --* AT4G29930.2)
Solyc06g075220	1.83583	0.000609892	0.0877625	Fasciclin-like arabinogalactan protein (AHRD V3.3 *** G7L2R9_MEDTR)
Solyc06g075780	4.13795	0.000823286	0.0958818	Zinc finger C2H2 (AHRD V3.3 *** A0A103Y6U7_CYNCS)
Solyc07g045020	3.3222	0.00013344	0.050608	NA
Solyc07g052250	2.12976	0.000763296	0.0948418	NA
Solyc07g054470	2.99464	0.000189298	0.0556834	methionyl-tRNA synthetase (AHRD V3.3 -** AT5G10695.1)
Solyc07g055470	3.7023	0.000204045	0.0576421	NA
Solyc07g056570	3.33826	0.000174536	0.0536158	notabilis
Solyc07g063880	1.98389	0.000210276	0.0577306	Beta-glucosidase putative (AHRD V3.3 *** B9SY45_RICCO)
Solyc07g065330	3.45426	3.24e-05	0.0284339	Germin-like protein (AHRD V3.3 *** Q8GSQ5_9BRYO)
Solyc08g007120	1.81506	0.00092977	0.0989593	SBP (S-ribonuclease binding protein) family protein (AHRD V3.3 *** AT1G32740.1)
Solyc08g008660	3.03922	0.000307565	0.0689622	NAC domain-containing protein putative (AHRD V3.3 *** A0A061G3T7_THECC)
Solyc08g016150	2.55129	0.000604268	0.0877625	LOW QUALITY:Avr9/Cf-9 rapidly elicited protein 180 (AHRD V3.3 *** Q9FQZ1_TOBAC)
Solyc08g045680	2.76746	0.000609216	0.0877625	NA
Solyc08g066940	1.16967	0.00091828	0.0989593	Major facilitator superfamily protein (AHRD V3.3 *** AT1G52190.1)
Solyc08g068960	1.53822	0.000481534	0.0806119	Histidine kinase 5 (AHRD V3.3 *** W9RFB6_9ROSA)
Solyc08g075760	5.46022	0.000132834	0.050608	CYCLOPS/IPD3-like protein
Solyc08g077020	2.61875	0.000719373	0.0938371	Auxin responsive SAUR protein (AHRD V3.3 *** A0A118K7G8_CYNCS)
Solyc08g078090	4.07494	1.94e-05	0.0190351	NA
Solyc08g080750	1.52294	0.000119465	0.050608	LURP-one-like protein (AHRD V3.3 *** AT1G53875.1)
Solyc09g007650	5.3164	0.000387371	0.0745453	Fasciclin-like arabinogalactan protein (AHRD V3.3 *-* D5KXI3_EUCNI)
Solyc09g009620	2.06098	3.66e-05	0.0284339	Protein LITTLE ZIPPER 4 (AHRD V3.3 *** A0A199VL62_ANACO)
Solyc09g015490	1.29862	0.00050807	0.0830291	NA
Solyc09g018280	2.55231	0.000342229	0.0690866	Non-specific serine/threonine protein kinase (AHRD V3.3 *** K4CS94_SOLLC)
Solyc09g055970	3.73384	0.000142144	0.0513491	NA
Solyc09g064910	2.79089	0.000134435	0.050608	Adenylate isopentenyltransferase (AHRD V3.3 *** I0IUP8_SOLLC)
Solyc09g072660	1.28314	0.000753848	0.0948418	FAD-binding Berberine family protein (AHRD V3.3 *** A0A061G813_THECC)
Solyc09g075210	2.3515	0.000299858	0.0689622	Late embryogenesis abundant protein Lea5 (AHRD V3.3 *** F2VPP8_SOLNI)
Solyc09g075650	1.27148	0.000820494	0.0958818	DUF3511 domain protein (AHRD V3.3 *** G7IEH6_MEDTR)
Solyc09g075690	1.72811	4.15e-05	0.0284764	NA
Solyc09g075810	1.09766	1.21e-05	0.015631	Early nodulin-like protein (AHRD V3.3 *** A0A0K9P6C2_ZOSMR)
Solyc09g075980	2.80639	0.000579172	0.0877625	NA
Solyc09g089990	22.5757	5.91e-13	9.69e-09	Germin-like protein 1 (AHRD V3.3 *** B9NCV4_POPTR)
Solyc09g091140	3.39189	0.000379907	0.074275	NA
Solyc10g006500	2.16117	0.000799135	0.0951462	Hexosyltransferase (AHRD V3.3 *** K4CXI1_SOLLC)
Solyc10g006670	2.86123	0.000772405	0.0948418	NA
Solyc10g009480	4.2442	0.000113545	0.050608	Cytochrome b561/ferric reductase transmembrane with DOMON related domain-containing protein (AHRD V3.3 *** AT3G61750.1)
Solyc10g009550	3.59688	0.000135177	0.050608	LOW QUALITY:WRKY transcription factor 42
Solyc10g049580	1.60059	0.000604065	0.0877625	Arabinogalactan protein (AHRD V3.3 --* Q9FUL8_NICAL)
Solyc10g080380	5.36588	0.000466947	0.079585	LOW QUALITY:Transmembrane protein putative (AHRD V3.3 -** A0A072VTU6_MEDTR)
Solyc10g086030	1.31474	0.000127208	0.050608	NA
Solyc11g012980	3.72195	0.000583842	0.0877625	Ethylene-responsive transcription factor (AHRD V3.3 *** A0A0K9P1G2_ZOSMR)
Solyc11g061690	21.6194	0.00010789	0.050608	NA
Solyc11g068530	3.45207	0.000204355	0.0576421	LOW QUALITY:FANTASTIC four-like protein (DUF3049) (AHRD V3.3 *-* AT5G22390.1)
Solyc11g068780	2.79552	9.34e-05	0.0493044	LOW QUALITY:ovate family protein 30
Solyc11g069540	1.9171	0.000580889	0.0877625	Nucleotide/sugar transporter family protein (AHRD V3.3 *** AT2G28315.1)
Solyc11g069840	2.0355	1.87e-06	0.00536124	electron transporter putative (Protein of unknown function DUF547) (AHRD V3.3 *** AT5G60720.1)
Solyc12g009000	5.05974	0.000322655	0.0689622	LOW QUALITY:Harbinger transposase-derived nuclease (AHRD V3.3 *** A0A103Y2W0_CYNCS)
Solyc12g014590	2.28252	4.08e-05	0.0284764	Pirin-like protein family (AHRD V3.3 *** A0A151SXI4_CAJCA)
Solyc12g049210	1.25332	0.000676042	0.0909829	LOW QUALITY:DUF3511 domain protein (AHRD V3.3 *** G7IS34_MEDTR)
Solyc12g087920	5.16209	0.000783017	0.0948418	Receptor-like protein kinase (AHRD V3.3 *** C6F1T6_SOYBN)
Solyc12g088830	2.09478	0.000353606	0.0706902	Protein WEAK CHLOROPLAST MOVEMENT UNDER BLUE LIGHT 1 (AHRD V3.3 *** WEB1_ARATH)
Solyc12g099190	3.16717	0.000700144	0.0936148	LOW QUALITY:Invertase inhibitor (AHRD V3.3 *** C1KBP2_SOLTU)
