## Supplemental Data Set 4 for "Lignin-based resistance to *Cuscuta campestris* parasitism in Heinz resistant tomato cultivars"

### Sheet: Sheet1
VGE	Treatments	Section	with vescular connections	to the cortex	on the surface	Total Stem Area	Total Lignin Area	Cortex Area	Vasc. Area	Cell Death Area	Cortex / Total Lignin Area	Cortex Lignin in Total Lignin %	Total Lignin %	Vasc. Lignin %	Cortex Lignin %	Cell Death %
GUS	+	AG 1-1	0	0	0	9.309	0.577	0	0.577	0	0	0	6.1983	6.1983	0	0
GUS	+	AG 1-2	0	0	0	9.144	0.405	0	0.405	0	0	0	4.42913	4.42913	0	0
GUS	+	AG 1-3	0	0	0	9.561	0.42	0	0.42	0	0	0	4.39285	4.39285	0	0
GUS	+	AG 2-1	1	0	0	5.168	0.366	0.105	0.261	0	0.286885	28.6885	7.08204	5.05031	2.03173	0
GUS	+	AG 2-2	1	0	0	4.759	0.616	0.262	0.354	0	0.425325	42.5325	12.9439	7.43854	5.50536	0
GUS	+	AG 2-3	1	0	0	9.748	0.527	0.023	0.504	0	0.0436433	4.36433	5.40624	5.17029	0.235946	0
GUS	+	AG 2-4	0	1	0	10.641	0.847	0.128	0.719	0	0.151122	15.1122	7.95978	6.75688	1.20289	0
GUS	+	AG 3-1	0	0	0	30.194	1.131	0	1.131	0	0	0	3.74578	3.74578	0	0
GUS	+	AG 3-2	0	0	0	28.548	1.115	0	1.115	0	0	0	3.9057	3.9057	0	0
GUS	+	AG 3-3	0	0	0	30.093	1.382	0	1.382	0	0	0	4.59243	4.59243	0	0
GUS	+	AG 4-1	0	2	1	9.33	1.135	0.194	0.941	0	0.170925	17.0925	12.1651	10.0857	2.07931	0
GUS	+	AG 4-2	0	0	0	13.298	0.679	0	0.679	0	0	0	5.10603	5.10603	0	0
GUS	+	AG 6-1	0	0	2	13.933	0.578	0	0.578	0.204	0	0	4.14842	4.14842	0	0.0146415
GUS	+	AG 6-2	0	0	3	12.924	0.499	0	0.499	0.179	0	0	3.86103	3.86103	0	0.0138502
GUS	+	AG 6-3	0	1	1	13.807	0.236	0	0.236	0	0	0	1.70928	1.70928	0	0
GUS	+	AG 6-4	0	0	2	13.12	0.332	0	0.332	0.061	0	0	2.53049	2.53049	0	0.00464939
GUS	+	AG 7-1	0	0	0	10.679	0.425	0	0.425	0	0	0	3.97977	3.97977	0	0
GUS	+	AG 7-2	0	0	0	10.451	0.462	0	0.462	0	0	0	4.42063	4.42063	0	0
GUS	+	AG 8-1	0	6	0	5.625	0.322	0	0.322	0.331	0	0	5.72444	5.72444	0	0.0588444
GUS	+	AG 8-2	2	0	0	3.974	0.587	0	0.587	0.046	0	0	14.771	14.771	0	0.0115752
GUS	+	AG 8-3	0	3	0	5.14	0.27	0	0.27	0	0	0	5.25292	5.25292	0	0
GUS	+	AG 8-4	0	2	0	4.482	0.39	0	0.39	0.09	0	0	8.70147	8.70147	0	0.0200803
GUS	+	AG 8-5	0	2	0	5.179	0.35	0	0.35	0.307	0	0	6.75806	6.75806	0	0.0592779
GUS	-	UG 1-1				6.21	0.108	0	0.108	0	0	0	1.73913	1.73913	0	0
GUS	-	UG 1-2				5.963	0.154	0	0.154	0	0	0	2.58259	2.58259	0	0
GUS	-	UG 2-1				21.195	0.76	0	0.76	0	0	0	3.58575	3.58575	0	0
GUS	-	UG 2-2				19.143	0.851	0	0.851	0	0	0	4.44549	4.44549	0	0
GUS	-	UG 3-1				13.445	0.601	0	0.601	0	0	0	4.47006	4.47006	0	0
GUS	-	UG 3-2				13.176	0.382	0	0.382	0	0	0	2.89921	2.89921	0	0
GUS	-	UG 4-1				3.733	0.207	0	0.207	0	0	0	5.54514	5.54514	0	0
GUS	-	UG 4-2				5.613	0.354	0	0.354	0	0	0	6.30679	6.30679	0	0
GUS	-	UG 5-1				12.995	0.619	0	0.619	0	0	0	4.76337	4.76337	0	0
GUS	-	UG 5-2				14.444	0.891	0	0.891	0	0	0	6.16865	6.16865	0	0
GUS	-	UG 6-1				19.886	0.959	0	0.959	0	0	0	4.82249	4.82249	0	0
GUS	-	UG 6-2				20.661	1.13	0	1.13	0	0	0	5.46924	5.46924	0	0
GUS	-	UG 7-1				33.815	1.147	0	1.147	0	0	0	3.39199	3.39199	0	0
GUS	-	UG 7-2				33.066	1.154	0	1.154	0	0	0	3.48999	3.48999	0	0
NBS	+	AN 1-1	0	0	1	14.017	1.152	0	1.152	0	0	0	8.21859	8.21859	0	0
NBS	+	AN 1-2	0	0	0	10.495	0.467	0.214	0.253	0	0.458244	45.8244	4.44974	2.41067	2.03907	0
NBS	+	AN 1-3	0	0	1	14.155	0.908	0	0.908	0	0	0	6.41469	6.41469	0	0
NBS	+	AN 2-1	0	0	4	26.156	2.275	0	2.275	0	0	0	8.69781	8.69781	0	0
NBS	+	AN 2-2	0	0	5	24.858	0.797	0	0.797	0	0	0	3.20621	3.20621	0	0
NBS	+	AN 2-3	0	0	5	25.41	1.902	0	1.902	0	0	0	7.48524	7.48524	0	0
NBS	+	AN 3-1	0	0	0	32.646	3.493	0.64	2.853	0	0.183224	18.3224	10.6996	8.7392	1.96042	0
NBS	+	AN 3-2	0	0	0	32.517	2.68	0.046	2.634	0	0.0171642	1.71642	8.24184	8.10038	0.141464	0
NBS	+	AN 3-3	0	0	2	30.555	4.904	1.466	3.438	0	0.29894	29.894	16.0497	11.2518	4.79791	0
NBS	+	AN 3-4	0	0	0	32.22	1.124	0	1.124	0	0	0	3.48852	3.48852	0	0
NBS	+	AN 3-5	0	0	0	31.193	1.249	0	1.249	0	0	0	4.0041	4.0041	0	0
NBS	+	AN 4-1	0	0	0	24.58	1.009	0.151	0.858	0	0.149653	14.9653	4.10496	3.49064	0.614321	0
NBS	+	AN 4-2	0	0	0	22.306	0.696	0.06	0.636	0	0.0862069	8.62069	3.12024	2.85125	0.268986	0
NBS	+	AN 4-3	0	1	3	26.867	3.321	1.372	1.949	0	0.413129	41.3129	12.3609	7.25425	5.10664	0
NBS	+	AN 4-4	0	0	0	25.901	1.601	0.475	1.126	0	0.29669	29.669	6.18123	4.34732	1.83391	0
NBS	+	AN 5-1	0	2	2	26.938	5.495	1.304	4.191	0	0.237307	23.7307	20.3987	15.5579	4.84075	0
NBS	+	AN 5-2	0	0	3	23.021	4.469	0.301	4.168	0	0.0673529	6.73529	19.4127	18.1052	1.3075	0
NBS	+	AN 5-3	0	2	2	26.995	8.611	2.726	5.885	0	0.316572	31.6572	31.8985	21.8003	10.0982	0
NBS	+	AN 6-1	0	1	0	16.116	1.078	0	1.078	0	0	0	6.689	6.689	0	0
NBS	+	AN 6-2	0	1	0	14.239	1.317	0.136	1.181	0	0.103265	10.3265	9.24925	8.29412	0.955123	0
NBS	+	AN 7-1	0	0	0	13.543	0.519	0.036	0.483	0	0.0693642	6.93642	3.83224	3.56642	0.26582	0
NBS	+	AN 7-2	0	0	0	12.907	0.4	0	0.4	0	0	0	3.09909	3.09909	0	0
NBS	+	AN 8-1	0	0	0	12.563	0.709	0.343	0.366	0	0.48378	48.378	5.64356	2.91332	2.73024	0
NBS	+	AN 8-2	0	0	0	12.488	0.921	0.421	0.5	0	0.457112	45.7112	7.37508	4.00384	3.37124	0
NBS	+	AN 8-3	0	0	0	12.034	0.988	0.647	0.341	0	0.654858	65.4858	8.21007	2.83364	5.37643	0
NBS	+	AN 9-1	0	0	0	5.294	0.311	0.044	0.267	0	0.141479	14.1479	5.87457	5.04345	0.83113	0
NBS	+	AN 9-2	0	0	1	6.883	1.077	0.56	0.517	0	0.519963	51.9963	15.6472	7.51126	8.13599	0
NBS	+	AN 10-1	0	2	1	10.248	0.724	0.299	0.425	0	0.412983	41.2983	7.06479	4.14715	2.91764	0
NBS	+	AN 10-2	0	0	0	9.388	0.464	0.235	0.229	0	0.506466	50.6466	4.94248	2.43928	2.5032	0
NBS	-	UN 1-1				12.025	0.551	0	0.551	0	0	0	4.58212	4.58212	0	0
NBS	-	UN 1-2				11.328	0.386	0	0.386	0	0	0	3.40749	3.40749	0	0
NBS	-	UN 2-1				26.794	0.916	0	0.916	0	0	0	3.41868	3.41868	0	0
NBS	-	UN 2-2				26.059	0.711	0	0.711	0	0	0	2.72842	2.72842	0	0
NBS	-	UN 3-1				36.636	1.626	0	0.626	0	0	0	4.43826	1.7087	0	0
NBS	-	UN 3-2				37.039	0.878	0	0.878	0	0	0	2.37047	2.37047	0	0
NBS	-	UN 4-1				24.075	0.569	0	0.569	0	0	0	2.36345	2.36345	0	0
NBS	-	UN 4-2				25.074	0.657	0	0.657	0	0	0	2.62024	2.62024	0	0
NBS	-	UN 5-1				6.784	0.313	0	0.313	0	0	0	4.6138	4.6138	0	0
NBS	-	UN 5-2				5.621	0.331	0	0.331	0	0	0	5.88863	5.88863	0	0
NBS	-	UN 6-1				8.428	0.586	0	0.586	0.1	0	0	6.95301	6.95301	0	0.0118652
NBS	-	UN 6-2				8.21	0.298	0	0.298	0	0	0	3.62972	3.62972	0	0
NBS	-	UN 6-3				8.381	0.262	0	0.262	0	0	0	3.12612	3.12612	0	0
NBS	-	UN 7-1				19.784	1.081	0	1.081	0	0	0	5.46401	5.46401	0	0
NBS	-	UN 7-2				16.441	1.055	0	1.055	0	0	0	6.41688	6.41688	0	0
NBS	-	UN 8-1				29.673	1.308	0	1.308	0	0	0	4.40805	4.40805	0	0
NBS	-	UN 8-2				31.359	1.949	0	1.949	0	0	0	6.21512	6.21512	0	0
NBS	-	UN 9-1				25.24	0.819	0	0.819	0	0	0	3.24485	3.24485	0	0
NBS	-	UN 9-2				25.772	1.133	0	1.133	0	0	0	4.39624	4.39624	0	0
NBS	-	UN 10-1				31.49	1.988	0	1.988	0	0	0	6.31312	6.31312	0	0
NBS	-	UN 10-2				30.539	1.032	0	1.032	0	0	0	3.37929	3.37929	0	0
GUS	-	G-S 2-1				15.148	0.478	0	0.478	0	0	0	3.15553	3.15553	0	0
GUS	-	G-S 2-2				14.079	0.638	0	0.638	0	0	0	4.53157	4.53157	0	0
GUS	-	G-S 3-1				18.79	1.045	0	1.045	0	0	0	5.56147	5.56147	0	0
GUS	-	G-S 3-2				19.538	1.654	0	1.654	0	0	0	8.46555	8.46555	0	0
GUS	+	G+S 1-1	0	4	1	14.119	0.578	0	0.578	0.23	0	0	4.09377	4.09377	0	0.0162901
GUS	+	G+S 1-2	0	4	1	14.133	0.758	0	0.758	0.381	0	0	5.36333	5.36333	0	0.0269582
GUS	+	G+S 3-1	1	0	0	5.565	1.418	0.831	0.587	0	0.586037	58.6037	25.4807	10.5481	14.9326	0
GUS	+	G+S 3+2	2	2	0	10.761	1.111	0.247	0.864	0	0.222322	22.2322	10.3243	8.02899	2.29533	0
NBS	-	N-S 1-1				27.593	2.434	0	2.434	0	0	0	8.82108	8.82108	0	0
NBS	-	N-S 1-2				29.048	1.378	0	1.378	0	0	0	4.74387	4.74387	0	0
NBS	-	N-S 3-1				22.082	1.806	0	1.806	0	0	0	8.17861	8.17861	0	0
NBS	-	N-S 3-2				19.791	1.376	0	1.376	0	0	0	6.95266	6.95266	0	0
NBS	-	N-S 5-1				5.206	0.62	0	0.62	0	0	0	11.9093	11.9093	0	0
NBS	-	N-S 5-2				3.669	0.338	0	0.338	0	0	0	9.21232	9.21232	0	0
NBS	-	N-S 6-1				16.689	2.133	0	3	0.047	0	0	12.7809	17.9759	0	0.00281623
NBS	-	N-S 6-2				16.325	2.313	0	2.313	0	0	0	14.1685	14.1685	0	0
NBS	-	N-S 7-1				16.105	1.753	0	1.753	0	0	0	10.8848	10.8848	0	0
NBS	-	N-S 7-2				16.283	1.201	0	1.201	0	0	0	7.37579	7.37579	0	0
NBS	-	N-S 8-1				18.807	1.69	0	1.69	0	0	0	8.98602	8.98602	0	0
NBS	-	N-S 8-2				18.847	1.89	0	1.89	0	0	0	10.0281	10.0281	0	0
NBS	-	N-S 9-1				18.57	1.667	0	1.667	0	0	0	8.97684	8.97684	0	0
NBS	-	N-S 9-2				16.41	1.02	0	1.02	0	0	0	6.21572	6.21572	0	0
NBS	-	N-S 10-1				23.276	3.734	0	3.734	0	0	0	16.0423	16.0423	0	0
NBS	-	N-S 10-2				22.598	2.957	0	2.957	0	0	0	13.0852	13.0852	0	0
NBS	-	N-S 11-1				23.866	1.773	0	1.773	0	0	0	7.42898	7.42898	0	0
NBS	-	N-S 11-2				22.644	1.685	0	1.685	0	0	0	7.44126	7.44126	0	0
NBS	-	N-S 12-1				19.448	0.811	0	0.811	0	0	0	4.17009	4.17009	0	0
NBS	-	N-S 12-2				18.01	0.693	0	0.693	0	0	0	3.84786	3.84786	0	0
NBS	-	N-S 13-1				17.025	0.93	0	0.93	0	0	0	5.46256	5.46256	0	0
NBS	-	N-S 13-2				18.668	1.242	0	1.242	0	0	0	6.6531	6.6531	0	0
NBS	-	N-S 14-1				20.058	1.668	0	1.668	0	0	0	8.31588	8.31588	0	0
NBS	-	N-S 14-2				20.723	1.902	0	1.902	0	0	0	9.17821	9.17821	0	0
NBS	-	N-S 15-1				13.436	0.85	0	0.85	0	0	0	6.32629	6.32629	0	0
NBS	-	N-S 15-2				14.34	1.153	0	1.153	0	0	0	8.04045	8.04045	0	0
NBS	+	N+S 1-1	0	0	6	9.751	1.612	0	1.612	1.256	0	0	16.5316	16.5316	0	0.128807
NBS	+	N+S 1-2	0	0	0	14.631	1.429	0	1.429	0	0	0	9.76693	9.76693	0	0
NBS	+	N+S 2-1	0	3	0	21.269	1.889	0.853	1.046	0	0.451562	45.1562	8.88147	4.91796	4.01053	0
NBS	+	N+S 2-2	0	0	2	21.036	1.744	0.202	1.542	0	0.115826	11.5826	8.29055	7.33029	0.960259	0
NBS	+	N+S 3-1 (n/a)	0	0	0	19.039	0.791	0	0.791	0	0	0	4.15463	4.15463	0	0
NBS	+	N+S 4-1	0	0	7	13.566	3.874	1.921	1.953	0.851	0.49587	49.587	28.5567	14.3963	14.1604	0.0627304
NBS	+	N+S 5-1	0	4	4	23.475	1.689	0	1.689	0	0	0	7.19489	7.19489	0	0
NBS	+	N+S 5-2	0	1	7	23.672	2.223	0	2.223	0.22	0	0	9.39084	9.39084	0	0.00929368
NBS	+	N+S 6-1	0	0	0	21.498	3.529	0.736	2.793	0	0.208558	20.8558	16.4155	12.9919	3.42357	0
NBS	+	N+S 6-2	0	0	6	20.126	4.953	1.414	3.539	0.658	0.285484	28.5484	24.61	17.5842	7.02574	0.032694
NBS	+	N+S 7-1	0	0	5	16.859	4.326	2.008	2.318	0.665	0.46417	46.417	25.6599	13.7493	11.9106	0.0394448
NBS	+	N+S 7-2	0	0	3	17.244	3.017	0.961	2.056	0.829	0.318528	31.8528	17.4959	11.923	5.57295	0.0480747
NBS	+	N+S 8-1 (scar)	0	0	5	15.674	1.967	0	1.967	2.004	0	0	12.5494	12.5494	0	0.127855
NBS	+	N+S 9-1	0	1	2	22.486	4.653	1.781	2.872	0	0.382764	38.2764	20.6929	12.7724	7.92048	0
NBS	+	N+S 9-2	0	0	0	24.028	5.135	3.855	1.28	0	0.75073	75.073	21.3709	5.32712	16.0438	0
NBS	+	N+S 10-1	0	0	1	22.624	1.949	0.858	1.091	0	0.440226	44.0226	8.61475	4.82231	3.79243	0
NBS	+	N+S 10-2	0	0	1	22.156	3.698	1.868	1.83	0.118	0.505138	50.5138	16.6907	8.25961	8.43112	0.00532587
NBS	+	N+S 11-1	0	0	2	31.202	3.158	1.986	1.172	0	0.628879	62.8879	10.1211	3.75617	6.36498	0
NBS	+	N+S 12-1	0	0	1	21.101	1.25	0.605	0.645	0	0.484	48.4	5.92389	3.05673	2.86716	0
NBS	+	N+S 13-1	0	0	0	25.543	5.27	4.794	0.476	0	0.909677	90.9677	20.6319	1.86352	18.7684	0
NBS	+	N+S 13-2	0	1	1	17.744	2.063	1.314	0.749	0	0.636937	63.6937	11.6265	4.22115	7.40532	0
NBS	+	N+S 14-1	0	0	0	16.669	3.284	2.616	0.668	0	0.79659	79.659	19.7012	4.00744	15.6938	0
NBS	+	N+S 14-2	0	0	3	17.631	3.636	3.035	0.601	0	0.834708	83.4708	20.6228	3.40877	17.214	0
NBS	+	N+S 15-1	0	1	2	24.026	0.741	0.615	0.126	0	0.82996	82.996	3.08416	0.524432	2.55973	0

### Sheet: 工作表1
Section information					Haustorium number of infestation status				Haustorium ratio of infestation status
Expreiment ID	section and staining method	virus-based gene overexpression	Cuscuta treatments	Section ID	with vascular connections	to the cortex	on the surface	total haustorium	with vascular connections ratio	to the cortex ratio	on the surface ratio
exp13	vibratome section stained with toluidine blue	AP2	+	AP-2 (2) 1 1 20.5x	0	0	1	1	0	0	1
exp13	vibratome section stained with toluidine blue	AP2	+	AP-2 (2) 6 1 17.4x	0	0	2	2	0	0	1
exp13	vibratome section stained with toluidine blue	AP2	+	AP-2 (2) 6 2 37x	0	1	0	1	0	1	0
exp13	vibratome section stained with toluidine blue	AP2	+	AP-2 (5) 1 1 18.4x	0	3	2	5	0	0.6	0.4
exp13	vibratome section stained with toluidine blue	AP2	+	AP-2 (5) 10 1 18.6x	0	0	4	4	0	0	1
exp13	vibratome section stained with toluidine blue	AP2	+	AP-2 (5) 11 1 19x	2	0	5	7	0.285714	0	0.714286
exp13	vibratome section stained with toluidine blue	AP2	+	AP-2 (5) 2 1 16.8x	2	1	1	4	0.5	0.25	0.25
exp13	vibratome section stained with toluidine blue	AP2	+	AP-2 (5) 3 1 16.8x	0	7	2	9	0	0.777778	0.222222
exp13	vibratome section stained with toluidine blue	AP2	+	AP-2 (5) 4 1 18.8x	0	6	4	10	0	0.6	0.4
exp13	vibratome section stained with toluidine blue	AP2	+	AP-2 (5) 5 1 18.8x	0	0	4	4	0	0	1
exp13	vibratome section stained with toluidine blue	AP2	+	AP-2 (5) 6 1 31x	3	0	5	8	0.375	0	0.625
exp13	vibratome section stained with toluidine blue	AP2	+	AP-2 (5) 7 1 18.4x	1	3	4	8	0.125	0.375	0.5
exp13	vibratome section stained with toluidine blue	AP2	+	AP-2 (5) 8 1 19.4x 1	0	5	3	8	0	0.625	0.375
exp13	vibratome section stained with toluidine blue	AP2	+	AP-2 (5) 9 1 18.4x	0	3	1	4	0	0.75	0.25
exp13	vibratome section stained with toluidine blue	AP2	+	AP-2 (7) 1 1 15.2x	0	0	4	4	0	0	1
exp13	vibratome section stained with toluidine blue	AP2	+	AP-2 (7) 1 2 16.4x	0	0	3	3	0	0	1
exp13	vibratome section stained with toluidine blue	AP2	+	AP-2 (7) 10 1 17x	0	0	2	2	0	0	1
exp13	vibratome section stained with toluidine blue	AP2	+	AP-2 (7) 11 1 18.6x	0	0	1	1	0	0	1
exp13	vibratome section stained with toluidine blue	AP2	+	AP-2 (7) 2 1 29.5x	0	0	5	5	0	0	1
exp13	vibratome section stained with toluidine blue	AP2	+	AP-2 (7) 3 1 27x	0	0	8	8	0	0	1
exp13	vibratome section stained with toluidine blue	AP2	+	AP-2 (7) 4 1 18.2x	0	0	2	2	0	0	1
exp13	vibratome section stained with toluidine blue	AP2	+	AP-2 (7) 5 1 15.6x	0	0	1	1	0	0	1
exp13	vibratome section stained with toluidine blue	AP2	+	AP-2 (7) 5 2 17.8x	0	0	1	1	0	0	1
exp13	vibratome section stained with toluidine blue	AP2	+	AP-2 (7) 6 1 16.2x	0	0	1	1	0	0	1
exp13	vibratome section stained with toluidine blue	AP2	+	AP-2 (7) 7 1 17.6x	0	0	1	1	0	0	1
exp13	vibratome section stained with toluidine blue	AP2	+	AP-2 (7) 9 1 17.8x	0	0	1	1	0	0	1
exp13	vibratome section stained with toluidine blue	AP2	+	AP2 3 1 17.8x 1	0	2	7	9	0	0.222222	0.777778
exp13	vibratome section stained with toluidine blue	AP2	+	AP2 3 2 18x 1	1	2	9	12	0.0833333	0.166667	0.75
exp13	vibratome section stained with toluidine blue	AP2	+	AP2 3 3 18x 1	0	1	0	1	0	1	0
exp13	vibratome section stained with toluidine blue	AP2	+	AP2 3 4 17.8x 1	0	4	5	9	0	0.444444	0.555556
exp13	vibratome section stained with toluidine blue	AP2	+	AP2 3 5 16.6x 1	0	0	2	2	0	0	1
exp13	vibratome section stained with toluidine blue	AP2	+	AP2 3 6 18.8x 1	0	2	4	6	0	0.333333	0.666667
exp13	vibratome section stained with toluidine blue	AP2	+	AP2 3 7 20x 1	0	0	1	1	0	0	1
exp13	vibratome section stained with toluidine blue	AP2	+	AP2 3 8 18.2x 1	0	2	6	8	0	0.25	0.75
exp13	vibratome section stained with toluidine blue	AP2	+	AP2 3 9 17.2x 1	0	1	8	9	0	0.111111	0.888889
exp3	hand section stained with Phloroglucinol-HCl	GUS	+	AG 2-1	1	0	0	1	1	0	0
exp3	hand section stained with Phloroglucinol-HCl	GUS	+	AG 2-2	1	0	0	1	1	0	0
exp3	hand section stained with Phloroglucinol-HCl	GUS	+	AG 2-3	1	0	0	1	1	0	0
exp3	hand section stained with Phloroglucinol-HCl	GUS	+	AG 2-4	0	1	0	1	0	1	0
exp3	hand section stained with Phloroglucinol-HCl	GUS	+	AG 4-1	0	2	1	3	0	0.666667	0.333333
exp3	hand section stained with Phloroglucinol-HCl	GUS	+	AG 6-1	0	0	2	2	0	0	1
exp3	hand section stained with Phloroglucinol-HCl	GUS	+	AG 6-2	0	0	3	3	0	0	1
exp3	hand section stained with Phloroglucinol-HCl	GUS	+	AG 6-3	0	1	1	2	0	0.5	0.5
exp3	hand section stained with Phloroglucinol-HCl	GUS	+	AG 6-4	0	0	2	2	0	0	1
exp3	hand section stained with Phloroglucinol-HCl	GUS	+	AG 8-1	0	6	0	6	0	1	0
exp3	hand section stained with Phloroglucinol-HCl	GUS	+	AG 8-2	2	0	0	2	1	0	0
exp3	hand section stained with Phloroglucinol-HCl	GUS	+	AG 8-3	0	3	0	3	0	1	0
exp3	hand section stained with Phloroglucinol-HCl	GUS	+	AG 8-4	0	2	0	2	0	1	0
exp3	hand section stained with Phloroglucinol-HCl	GUS	+	AG 8-5	0	2	0	2	0	1	0
exp5	hand section stained with Phloroglucinol-HCl	GUS	+	G+S 1-1	0	4	1	5	0	0.8	0.2
exp5	hand section stained with Phloroglucinol-HCl	GUS	+	G+S 1-2	0	4	1	5	0	0.8	0.2
exp5	hand section stained with Phloroglucinol-HCl	GUS	+	G+S 3+2	2	2	0	4	0.5	0.5	0
exp5	hand section stained with Phloroglucinol-HCl	GUS	+	G+S 3-1	1	0	0	1	1	0	0
exp11	vibratome section stained with toluidine blue	MYB	+	GUS 1_1-1 19	0	2	7	9	0	0.222222	0.777778
exp11	vibratome section stained with toluidine blue	MYB	+	GUS 12_1-1 16.4	0	2	3	5	0	0.4	0.6
exp11	vibratome section stained with toluidine blue	MYB	+	GUS 12_1-2 16.4	0	1	0	1	0	1	0
exp11	vibratome section stained with toluidine blue	MYB	+	MYB OE 16_1-1 18	0	0	8	8	0	0	1
exp11	vibratome section stained with toluidine blue	MYB	+	MYB OE 19_1-1 16.4	0	1	3	4	0	0.25	0.75
exp11	vibratome section stained with toluidine blue	MYB	+	MYB OE 27_1-1 14.6	0	3	2	5	0	0.6	0.4
exp11	vibratome section stained with toluidine blue	MYB	+	MYB OE 6_1-1 16.4	0	0	4	4	0	0	1
exp9	vibratome section stained with toluidine blue	MYB	+	MYB1-1-1 14	0	0	6	6	0	0	1
exp9	hand section stained with Phloroglucinol-HCl	MYB	+	MYB1-1-13	0	0	10	10	0	0	1
exp9	vibratome section stained with toluidine blue	MYB	+	MYB1-2 1 12.8	0	2	3	5	0	0.4	0.6
exp9	hand section stained with Phloroglucinol-HCl	MYB	+	MYB1-5-22	0	0	4	4	0	0	1
exp13	vibratome section stained with toluidine blue	NBS	+	NBS (8) 1 1 18.2x	0	3	1	4	0	0.75	0.25
exp13	vibratome section stained with toluidine blue	NBS	+	NBS 3 3 19.6x Slide 2	0	0	4	4	0	0	1
exp13	vibratome section stained with toluidine blue	NBS	+	NBS 3 4 19.8x Slide 3	0	2	2	4	0	0.5	0.5
exp13	vibratome section stained with toluidine blue	NBS	+	NBS 3 6 19.2x Slide 3	0	2	0	2	0	1	0
exp13	vibratome section stained with toluidine blue	NBS	+	NBS 5 1 17.4x	0	0	6	6	0	0	1
exp13	vibratome section stained with toluidine blue	NBS	+	NBS 5 2 24x	0	3	1	4	0	0.75	0.25
exp13	vibratome section stained with toluidine blue	NBS	+	Nbs 6 6 18.4x Slide 2	0	0	3	3	0	0	1
exp13	hand section stained with Phloroglucinol-HCl	NBS	+	NBS+Cuscuta st 15x 1-3	0	2	4	6	0	0.333333	0.666667
exp13	hand section stained with Phloroglucinol-HCl	NBS	+	NBS+Cuscuta st 15x 1-5	0	5	4	9	0	0.555556	0.444444
exp13	hand section stained with Phloroglucinol-HCl	NBS	+	NBS+Cuscuta st 15x 2-3	1	3	4	8	0.125	0.375	0.5
exp13	hand section stained with Phloroglucinol-HCl	NBS	+	NBS+Cuscuta st 15x 2-4	0	0	2	2	0	0	1
exp13	hand section stained with Phloroglucinol-HCl	NBS	+	NBS+Cuscuta st 15x 3-3	0	0	6	6	0	0	1
exp13	hand section stained with Phloroglucinol-HCl	NBS	+	NBS+Cuscuta st 15x 3-5	0	4	4	8	0	0.5	0.5
exp13	vibratome section stained with toluidine blue	NBS	+	NBS1 4 18.6x 1	0	0	3	3	0	0	1
exp13	vibratome section stained with toluidine blue	NBS	+	NBS1 8 29.5x 1	0	3	1	4	0	0.75	0.25
exp3	hand section stained with Phloroglucinol-HCl	NBS	+	AN 10-1	0	2	1	3	0	0.666667	0.333333
exp3	hand section stained with Phloroglucinol-HCl	NBS	+	AN 1-1	0	0	1	1	0	0	1
exp3	hand section stained with Phloroglucinol-HCl	NBS	+	AN 1-3	0	0	1	1	0	0	1
exp3	hand section stained with Phloroglucinol-HCl	NBS	+	AN 2-1	0	0	4	4	0	0	1
exp3	hand section stained with Phloroglucinol-HCl	NBS	+	AN 2-2	0	0	5	5	0	0	1
exp3	hand section stained with Phloroglucinol-HCl	NBS	+	AN 2-3	0	0	5	5	0	0	1
exp3	hand section stained with Phloroglucinol-HCl	NBS	+	AN 3-3	0	0	2	2	0	0	1
exp3	hand section stained with Phloroglucinol-HCl	NBS	+	AN 4-3	0	1	3	4	0	0.25	0.75
exp3	hand section stained with Phloroglucinol-HCl	NBS	+	AN 5-1	0	2	2	4	0	0.5	0.5
exp3	hand section stained with Phloroglucinol-HCl	NBS	+	AN 5-2	0	0	3	3	0	0	1
exp3	hand section stained with Phloroglucinol-HCl	NBS	+	AN 5-3	0	2	2	4	0	0.5	0.5
exp3	hand section stained with Phloroglucinol-HCl	NBS	+	AN 6-1	0	1	0	1	0	1	0
exp3	hand section stained with Phloroglucinol-HCl	NBS	+	AN 6-2	0	1	0	1	0	1	0
exp3	hand section stained with Phloroglucinol-HCl	NBS	+	AN 9-2	0	0	1	1	0	0	1
exp5	hand section stained with Phloroglucinol-HCl	NBS	+	N+S 10-1	0	0	1	1	0	0	1
exp5	hand section stained with Phloroglucinol-HCl	NBS	+	N+S 10-2	0	0	1	1	0	0	1
exp5	hand section stained with Phloroglucinol-HCl	NBS	+	N+S 1-1	0	0	6	6	0	0	1
exp5	hand section stained with Phloroglucinol-HCl	NBS	+	N+S 11-1	0	0	2	2	0	0	1
exp5	hand section stained with Phloroglucinol-HCl	NBS	+	N+S 12-1	0	0	1	1	0	0	1
exp5	hand section stained with Phloroglucinol-HCl	NBS	+	N+S 13-2	0	1	1	2	0	0.5	0.5
exp5	hand section stained with Phloroglucinol-HCl	NBS	+	N+S 14-2	0	0	3	3	0	0	1
exp5	hand section stained with Phloroglucinol-HCl	NBS	+	N+S 15-1	0	1	2	3	0	0.333333	0.666667
exp5	hand section stained with Phloroglucinol-HCl	NBS	+	N+S 2-1	0	3	0	3	0	1	0
exp5	hand section stained with Phloroglucinol-HCl	NBS	+	N+S 2-2	0	0	2	2	0	0	1
exp5	hand section stained with Phloroglucinol-HCl	NBS	+	N+S 4-1	0	0	7	7	0	0	1
exp5	hand section stained with Phloroglucinol-HCl	NBS	+	N+S 5-1	0	4	4	8	0	0.5	0.5
exp5	hand section stained with Phloroglucinol-HCl	NBS	+	N+S 5-2	0	1	7	8	0	0.125	0.875
exp5	hand section stained with Phloroglucinol-HCl	NBS	+	N+S 6-2	0	0	6	6	0	0	1
exp5	hand section stained with Phloroglucinol-HCl	NBS	+	N+S 7-1	0	0	5	5	0	0	1
exp5	hand section stained with Phloroglucinol-HCl	NBS	+	N+S 7-2	0	0	3	3	0	0	1
exp5	hand section stained with Phloroglucinol-HCl	NBS	+	N+S 8-1	0	0	5	5	0	0	1
exp5	hand section stained with Phloroglucinol-HCl	NBS	+	N+S 9-1	0	1	2	3	0	0.333333	0.666667
