## Supplemental Data Set 6 for "Lignin-based resistance to *Cuscuta campestris* parasitism in Heinz resistant tomato cultivars"

### Sheet: Table S5. Resistant specific SN
Chromosome	Region	Type	Reference	Allele	Reference allele	Length	Zygosity	Count	Coverage	Frequency	Probability	Forward read count	Reverse read count	Forward/reverse balance	Average quality	Read count	Read coverage	# unique start positions	# unique end positions	BaseQRankSum	Read position test probability	Read direction test probability	Hyper-allelic	Genotype	Homopolymer	Homopolymer length	QUAL
SL3.0ch02	44205326	SNV	A	G	No	1	Heterozygous	30	49	61.2245	1	20	13	0.393939	36.5333	33	53	22	24	-0.35	0.998111	0.99945	no	A/G	No	1	111.052
SL3.0ch02	44205326	SNV	A	A	Yes	1	Heterozygous	19	49	38.7755	1	10	10	0.5	37.3684	20	53	17	18		0.992007	0.978326	no	A/G	No	1	111.052
SL3.0ch02	44205819^44205820	Insertion	-	A	No	1	Heterozygous	28	36	77.7778	0.821996	17	13	0.433333	39.75	30	38	25	25	-0.13	0.993668	1	no	-/A	Yes	8	7.49571
SL3.0ch02	44205819^44205820	Insertion	-	-	Yes	0	Heterozygous	8	36	22.2222	0.821996	5	3	0.375	37.375	8	38	8	8		0.730956	0.996562	no	-/A	Yes	8	7.49571
SL3.0ch02	44205835	SNV	A	T	No	1	Heterozygous	26	39	66.6667	0.999999	17	11	0.392857	40.8462	28	41	23	24	0.98	0.950955	0.998629	no	A/T	No	1	62.6525
SL3.0ch02	44205835	SNV	A	A	Yes	1	Heterozygous	13	39	33.3333	0.999999	6	7	0.461538	39.6923	13	41	13	13		0.961088	0.935057	no	A/T	No	1	62.6525
SL3.0ch02	44205908	SNV	T	A	No	1	Heterozygous	37	51	72.549	0.999939	24	17	0.414634	40.0811	41	56	29	29	-0.15	0.919087	0.998023	no	A/T	No	1	42.1573
SL3.0ch02	44205908	SNV	T	T	Yes	1	Heterozygous	14	51	27.451	0.999939	6	9	0.4	40.4286	15	56	13	13		0.339834	0.81585	no	A/T	No	1	42.1573
SL3.0ch02	44205937	SNV	A	G	No	1	Heterozygous	32	46	69.5652	0.999998	11	22	0.333333	39.9688	33	47	25	25	0.05	0.951493	0.967647	no	A/G	No	1	56.6866
SL3.0ch02	44205937	SNV	A	A	Yes	1	Heterozygous	14	46	30.4348	0.999998	8	6	0.428571	40	14	47	13	13		0.485655	0.721401	no	A/G	No	1	56.6866
SL3.0ch02	44206013	SNV	T	C	No	1	Heterozygous	18	32	56.25	1	12	8	0.4	40.7778	20	34	15	16	0.08	0.709179	0.999497	no	C/T	No	1	95.607
SL3.0ch02	44206013	SNV	T	T	Yes	1	Heterozygous	14	32	43.75	1	7	7	0.5	40.7143	14	34	13	14		0.510132	0.991915	no	C/T	No	1	95.607
SL3.0ch02	44206195	SNV	C	T	No	1	Heterozygous	23	35	65.7143	0.999999	10	15	0.4	40.4348	25	38	21	21	0.38	0.958473	0.998513	no	C/T	No	1	62.7978
SL3.0ch02	44206195	SNV	C	C	Yes	1	Heterozygous	12	35	34.2857	0.999999	7	6	0.461538	39.9167	13	38	10	10		0.779821	0.952936	no	C/T	No	1	62.7978
SL3.0ch02	44206207	SNV	C	T	No	1	Homozygous	28	35	80	0.559216	11	17	0.392857	39.8214	28	36	25	25	-0.29	0.998257	0.997825	no	T/T	No	1	3.55774
SL3.0ch02	44206310	SNV	T	C	No	1	Heterozygous	25	34	73.5294	0.997583	13	13	0.5	40.68	26	35	20	21	0.62	0.989228	0.999982	no	C/T	No	1	26.1666
SL3.0ch02	44206310	SNV	T	T	Yes	1	Heterozygous	9	34	26.4706	0.997583	3	6	0.333333	40.1111	9	35	6	6		0.759913	0.903867	no	C/T	No	1	26.1666
SL3.0ch02	44206366	SNV	G	T	No	1	Heterozygous	36	49	73.4694	0.99978	20	17	0.459459	40.8889	37	50	28	28	-0.15	0.994623	1	no	G/T	No	1	36.573
SL3.0ch02	44206366	SNV	G	G	Yes	1	Heterozygous	13	49	26.5306	0.99978	6	7	0.461538	41	13	50	10	10		0.846815	0.988152	no	G/T	No	1	36.573
SL3.0ch02	44206643..44206654	Deletion	ACACATATATAT	-	No	12	Heterozygous	13	18	72.2222	1	7	6	0.461538	39.2774	13	18	12	14	-1.55	0.980986	0.992784	no	complex	No	1	200
SL3.0ch02	44206643..44206654	MNV	ACACATATATAT	ACACATATATAT	Yes	12	Heterozygous	5	18	27.7778	1	1	4	0.2	40.5357	5	18	4	4		0.900389	0.803746	no	complex	No	1	200
SL3.0ch02	44206894	SNV	T	C	No	1	Heterozygous	24	38	63.1579	1	12	12	0.5	38.4583	24	39	18	18	-0.53	0.954123	0.869585	no	C/T	No	1	79.0389
SL3.0ch02	44206894	SNV	T	T	Yes	1	Heterozygous	14	38	36.8421	1	12	3	0.2	40.7143	15	39	12	12		0.80693	0.607581	no	C/T	No	1	79.0389
SL3.0ch02	44206904	SNV	A	G	No	1	Heterozygous	25	39	64.1026	1	13	12	0.48	41	25	40	21	21	0	0.854767	0.898161	no	A/G	No	1	76.0852
SL3.0ch02	44206904	SNV	A	A	Yes	1	Heterozygous	14	39	35.8974	1	12	3	0.2	41	15	40	12	12		0.535375	0.640402	no	A/G	No	1	76.0852
SL3.0ch02	44206930	SNV	T	A	No	1	Heterozygous	25	38	65.7895	1	13	14	0.481481	40.68	27	41	20	21	-0.02	0.934994	0.967887	no	A/T	No	1	65.6068
SL3.0ch02	44206930	SNV	T	T	Yes	1	Heterozygous	13	38	34.2105	1	10	4	0.285714	40.6923	14	41	11	11		0.749632	0.771218	no	A/T	No	1	65.6068
SL3.0ch02	44206934	SNV	G	A	No	1	Heterozygous	27	40	67.5	0.999999	12	16	0.428571	39.4815	28	42	21	22	-0.03	0.981015	0.930056	no	A/G	No	1	61.6688
SL3.0ch02	44206934	SNV	G	G	Yes	1	Heterozygous	13	40	32.5	0.999999	10	4	0.285714	40	14	42	11	11		0.778442	0.639047	no	A/G	No	1	61.6688
SL3.0ch02	44206938	SNV	A	T	No	1	Heterozygous	26	40	65	1	12	15	0.444444	40.3462	27	43	20	21	-0.6	0.991024	0.942879	no	A/T	No	1	72.6533
SL3.0ch02	44206938	SNV	A	A	Yes	1	Heterozygous	14	40	35	1	11	5	0.3125	41	16	43	12	12		0.940322	0.760355	no	A/T	No	1	72.6533
SL3.0ch02	44206952	SNV	T	C	No	1	Heterozygous	30	44	68.1818	0.999999	11	21	0.34375	39.5667	32	47	23	24	-0.88	0.975349	0.947067	no	C/T	No	1	62.1814
SL3.0ch02	44206952	SNV	T	T	Yes	1	Heterozygous	14	44	31.8182	0.999999	9	6	0.4	40.7143	15	47	12	12		0.871095	0.686696	no	C/T	No	1	62.1814
SL3.0ch02	44206979	SNV	T	C	No	1	Heterozygous	34	43	79.0698	0.560801	7	28	0.2	37.5588	35	44	23	24	-0.13	0.911427	0.82176	no	C/T	No	1	3.57339
SL3.0ch02	44206979	SNV	T	T	Yes	1	Heterozygous	9	43	20.9302	0.560801	6	3	0.333333	38	9	44	9	9		0.235083	0.173772	no	C/T	No	1	3.57339
SL3.0ch02	44207055	SNV	A	G	No	1	Heterozygous	32	54	59.2593	1	13	19	0.40625	39.875	32	56	22	22	-0.11	0.734571	0.989799	no	A/G	No	1	124.049
SL3.0ch02	44207055	SNV	A	A	Yes	1	Heterozygous	21	54	38.8889	1	13	10	0.434783	38.2381	23	56	18	18		0.697511	0.903147	no	A/G	No	1	124.049
SL3.0ch02	44207067	SNV	T	C	No	1	Heterozygous	26	51	50.9804	1	13	13	0.5	38.3077	26	52	22	22	0.56	0.986225	0.999899	no	C/T	No	1	200
SL3.0ch02	44207067	SNV	T	T	Yes	1	Heterozygous	25	51	49.0196	1	15	11	0.423077	37.08	26	52	22	22		0.984386	0.999702	no	C/T	No	1	200
SL3.0ch02	44207140	SNV	G	C	No	1	Heterozygous	23	45	51.1111	1	9	14	0.391304	40.6522	23	46	19	19	0.05	0.984034	0.998263	no	C/G	No	1	200
SL3.0ch02	44207140	SNV	G	G	Yes	1	Heterozygous	22	45	48.8889	1	11	12	0.478261	39.9545	23	46	18	17		0.914566	0.998868	no	C/G	No	1	200
SL3.0ch02	44207145	SNV	T	C	No	1	Heterozygous	23	43	53.4884	1	8	15	0.347826	40.0435	23	44	19	19	0.07	0.984396	0.985354	no	C/T	No	1	141.622
SL3.0ch02	44207145	SNV	T	T	Yes	1	Heterozygous	20	43	46.5116	1	10	11	0.47619	40.4	21	44	16	15		0.920405	0.980974	no	C/T	No	1	141.622
SL3.0ch02	44207231	SNV	C	T	No	1	Heterozygous	8	23	34.7826	0.999961	6	3	0.333333	40.5	9	25	8	8	-0.19	0.980362	0.871897	no	C/T	No	1	44.045
SL3.0ch02	44207231	SNV	C	C	Yes	1	Heterozygous	15	23	65.2174	0.999961	7	9	0.4375	40.0667	16	25	12	12		0.95355	0.977108	no	C/T	No	1	44.045
SL3.0ch02	44207300^44207301	Insertion	-	ATATATGTACTATGGACATTAATTAATTAAATATAAAAGTTATAAAATCTTAAAACTAACATAT	No	64	Homozygous	38	40	95	1	17	24	0.414634	39.5447	41	43	24	22	5.41	0.99981	1	no	ATATATGTACTATGGACATTAATTAATTAAATATAAAAGTTATAAAATCTTAAAACTAACATAT/ATATATGTACTATGGACATTAATTAATTAAATATAAAAGTTATAAAATCTTAAAACTAACATAT	No	1	200
SL3.0ch02	44207472	SNV	T	C	No	1	Heterozygous	19	37	51.3514	1	10	11	0.47619	40.7895	21	39	17	17	0.3	0.776121	0.760163	no	C/T	No	1	132.609
SL3.0ch02	44207472	SNV	T	T	Yes	1	Heterozygous	18	37	48.6486	1	3	15	0.166667	40.5556	18	39	14	14		0.803039	0.601756	no	C/T	No	1	132.609
SL3.0ch02	44207633	SNV	C	T	No	1	Heterozygous	11	17	64.7059	0.999765	9	2	0.181818	39.8182	11	17	9	9	0.5	0.487104	0.751584	no	C/T	No	1	36.285
SL3.0ch02	44207633	SNV	C	C	Yes	1	Heterozygous	6	17	35.2941	0.999765	2	4	0.333333	38.8333	6	17	6	6		0.307292	0.528045	no	C/T	No	1	36.285
SL3.0ch02	44207709	SNV	T	C	No	1	Heterozygous	17	22	77.2727	0.793114	12	6	0.333333	41	18	24	13	14	1.33	0.917607	0.997763	no	C/T	No	1	6.84268
SL3.0ch02	44207709	SNV	T	T	Yes	1	Heterozygous	5	22	22.7273	0.793114	5	1	0.166667	33.4	6	24	4	4		0.144948	0.898495	no	C/T	No	1	6.84268
SL3.0ch02	44207719	SNV	C	T	No	1	Heterozygous	16	22	72.7273	0.994227	11	7	0.388889	40.1875	18	25	14	14	0.66	0.893379	0.981554	no	C/T	No	1	22.3862
SL3.0ch02	44207719	SNV	C	C	Yes	1	Heterozygous	6	22	27.2727	0.994227	6	1	0.142857	39.6667	7	25	5	5		0.433733	0.762839	no	C/T	No	1	22.3862
SL3.0ch02	44207896	SNV	T	C	No	1	Heterozygous	38	58	65.5172	1	20	18	0.473684	38.8158	38	58	27	27	-0.19	0.92698	0.898252	no	C/T	No	1	88.9429
SL3.0ch02	44207896	SNV	T	T	Yes	1	Heterozygous	19	58	32.7586	1	16	3	0.157895	39.8421	19	58	17	18		0.466188	0.345602	no	C/T	No	1	88.9429
SL3.0ch02	44208317	SNV	G	A	No	1	Heterozygous	32	49	65.3061	1	17	15	0.46875	36.9688	32	51	22	23	-0.56	0.77418	0.961703	no	A/G	No	1	87.5957
SL3.0ch02	44208317	SNV	G	G	Yes	1	Heterozygous	17	49	34.6939	1	14	5	0.263158	38	19	51	13	13		0.464856	0.79293	no	A/G	No	1	87.5957
